# A Trait Syndrome Ties Cell Morphology to Glycolysis Across the Yeast Subphylum

**DOI:** 10.1101/2025.10.27.684252

**Authors:** Linda C. Horianopoulos, Christina M. Chavez, Antonis Rokas, Chris Todd Hittinger

## Abstract

Traits that co-vary across species can provide fundamental insights into the trade-offs and constraints that govern their evolution. It was recently reported that glucose uptake rates (GUR) are inversely correlated with the cell surface area-to-volume (SA:V) ratio across 11 yeast species. Here we substantially expand this analysis to 282 species to test whether the GUR-SA:V correlation generalizes across the ancient Saccharomycotina yeast subphylum and to determine the contribution of shared evolutionary history to the co-variation of these two traits. Using regression models that account for co-variation due to phylogeny, we found that extracellular acidification rates (ECAR, which we used as a scalable proxy for GUR) had a weak, but significant, correlation with SA:V across Saccharomycotina. We found additional weak, but significant, correlations between ECAR with genome sizes and growth rates. Our findings largely agree with the recently reported correlations between GUR and SA:V ratio, but they also show that there are likely several other associated variables, including genome size. Specifically, yeasts that consume glucose faster tend to have lower SA:V, faster growth rates, and larger genomes. Our results suggest that a trait syndrome governs several metabolic, genomic, and morphological traits across the yeast subphylum.
