## Supplementary material for "A Trait Syndrome Ties Cell Morphology to Glycolysis Across the Yeast Subphylum": Table S1

Name	Order	ECAR	Surface_area	Volume	Surface_area_to_volume	Genome_size	Growth_rate_glucose
Ambrosiozyma monospora	Pichiales	-0.028754265	235.305522	335.1032164	0.702188193	24709202	0.04253
Ambrosiozyma oregonensis	Pichiales	0.00335381	52.97159706	33.1830724	1.596343956	15108411	0.044901
Ambrosiozyma philentoma	Pichiales	-0.002394248	112.1825547	108.2376844	1.036446366	17564895	0.02368
Ambrosiozyma platypodis NRRL Y-7524	Pichiales	-0.004760548	85.91374131	67.02064328	1.281899682	14791786	0.029608
Ambrosiozyma pseudovanderkliftii	Pichiales	0.0129541	42.19811527	25.65634	1.644744156	14376159	0.026733
Ambrosiozyma vanderkliftii	Pichiales	-0.023118	38.06599087	21.20575041	1.795078699	14491520	0.026288
Babjeviella inositovora	Serinales	-0.026360017	46.79984773	28.79505286	1.625273895	15166697	0.027465
Barnettozyma californica	Phaffomycetales	-0.028279141	69.62616942	53.73144455	1.295817933	11810987	0.050704
Barnettozyma hawaiiensis	Phaffomycetales	0.007019712	46.59490643	27.09623664	1.719608042	10557228	0.025449
Barnettozyma populi	Phaffomycetales	0.027044753	30.97788557	15.80430544	1.960091551	11406757	0.020517
Barnettozyma pratensis	Phaffomycetales	0.021906902	64.07114404	48.1501434	1.330653234	12547507	0.080145
Barnettozyma salicaria	Phaffomycetales	0.00212408	41.34122795	23.90097511	1.729687921	10435495	0.023029
Blastobotrys adeninivorans NRRL Y-17692	Dipodascales	0.005631606	29.17502206	14.15811089	2.06065783	11797131	0.125688
Blastobotrys americana	Dipodascales	0.011584619	49.25433451	26.71924552	1.843402894	12567882	0.036399
Blastobotrys mokoenaii	Dipodascales	0.013829809	62.71580099	42.06690738	1.490858371	13689868	N/A
Blastobotrys muscicola	Dipodascales	0.004299398	74.61336877	31.41592654	2.375017292	14622342	0.081545
Blastobotrys peoriensis	Dipodascales	0.019754873	67.80533077	46.50211626	1.458112796	14073952	0.078918
Blastobotrys raffinosifermentans	Dipodascales	0.005012083	58.84163186	35.34291735	1.664877612	12020469	0.071713
Blastobotrys serpentis	Dipodascales	0.022256257	113.0973355	113.0973355	1	13736849	N/A
Botryozyma nematodophila	Lipomycetales	0.010722877	144.6384993	112.2873937	1.288109864	17502982	N/A
Brettanomyces anomalus NRRL Y-17522	Pichiales	-0.013606222	119.8152349	92.03884727	1.301789826	13110080	N/A
Brettanomyces bruxellensis	Pichiales	-0.010685612	180.631261	166.9952845	1.081654859	12566217	N/A
Brettanomyces custersianus	Pichiales	0.001318234	66.29835967	34.36116965	1.929455846	10392519	N/A
Candida arabinofermentans	Pichiales	0.029052381	52.21443769	34.97476196	1.4929176	13432829	0.051729
Candida ascalaphidarum	Serinales	-0.021282721	54.50314634	37.69911184	1.445740859	10397081	0.026492
Candida blattae	Serinales	0.039630858	58.82638049	41.88790205	1.404376386	12001633	0.067989
Candida boidinii	Pichiales	0.007881454	91.11938055	56.54866776	1.611344425	19162044	0.141692
Candida corydali	Serinales	-0.000978195	83.82533669	71.99483164	1.164324366	11027344	0.069683
Candida freyschussii	Phaffomycetales	-0.009004048	95.21788886	75.39822369	1.262866474	10958042	0.050473
Candida golubevii	Serinales	0.022805909	25.04153402	11.45372322	2.186322609	14644129	0.040549
Candida gorgasii	Serinales	0.018478562	50.26548246	33.51032164	1.5	11307065	0.03059
Candida heveicola	Serinales	0.007872138	53.77757376	35.27746751	1.524417073	13038065	0.067483
Candida hispaniensis	Dipodascales	-0.017407207	75.5101242	55.22330836	1.367359661	10769362	0.091754
Candida incommunis	Dipodascales	0.003703165	45.33681754	18.84955592	2.405192872	11956271	0.098808
Candida intermedia	Serinales	-0.017546948	38.06599087	21.20575041	1.795078699	13052811	0.122466
Candida montana	Phaffomycetales	0.012902853	32.11768752	15.54433865	2.066198391	12494807	0.02742
Candida orba	Phaffomycetales	-0.00024222	72.1752753	54.45427266	1.325429058	11345217	0.019126
Candida oregonensis	Serinales	-0.004038547	44.17864669	27.61165418	1.6	10856165	0.051482
Candida ponderosae	Phaffomycetales	-0.013638828	45.99500904	28.8633825	1.593541887	14035791	N/A
Candida schatavii	Serinales	0.03047775	73.22791785	58.31581363	1.255712873	13290650	N/A
Candida sojae NRRL Y-17909	Serinales	-0.008682642	81.01755421	67.9287599	1.192684135	15531213	0.096811
Candida sorboxylosa	Pichiales	0.025731177	78.15046284	63.61725124	1.228447651	10492989	0.064789
Candida succiphila	Pichiales	0.005147167	41.96001254	24.8873043	1.686000702	12131964	0.035007
Candida tammaniensis	Serinales	-0.014137242	39.5939526	23.22453785	1.704832744	10740327	0.056655
Candida vartiovaarae	Phaffomycetales	-0.023905214	74.44275611	56.54866776	1.316436957	11194193	N/A
Candida wancherniae	Serinales	0.017211568	35.65469516	19.36562796	1.84113292	10234572	0.018717
Cephaloascus albidus	Serinales	0.006400188	21.47843533	8.37758041	2.563799364	15435977	0.063627
Cephaloascus fragrans	Serinales	0.004099101	26.15183638	10.47197551	2.497316419	13684336	0.043884
Citeromyces hawaiiensis	Pichiales	-0.011193341	95.03317777	87.11374629	1.090909091	16325508	0.052405
Citeromyces matritensis	Pichiales	-0.01643367	136.0003548	148.2848095	0.917156351	17912095	0.074636
Clavispora fructus NRRL Y-17072	Serinales	-0.032350294	68.37887774	53.01437603	1.289817647	11424057	N/A
Cyberlindnera americana	Phaffomycetales	0.015683721	27.33643327	13.43057039	2.035388853	11527520	0.036495
Cyberlindnera fabianii	Phaffomycetales	0.014873224	30.64115822	15.04299282	2.036905727	12276392	0.080242
Cyberlindnera jadinii	Phaffomycetales	0.019866668	113.9368523	110.4024381	1.032013914	15887048	0.039573
Cyberlindnera maclurae	Phaffomycetales	0.011426245	51.95439079	33.29041015	1.560641355	10461214	0.080286
Cyberlindnera misumaiensis	Phaffomycetales	0.013405924	44.87083754	25.91813939	1.731252265	10458685	0.06001
Cyberlindnera mrakii	Phaffomycetales	0.018334162	64.63739344	46.56625711	1.388073628	12654590	0.105671
Cyberlindnera mycetangii	Phaffomycetales	-0.048700119	31.84662147	16.55410707	1.923789748	12102813	N/A
Cyberlindnera petersonii	Phaffomycetales	-0.012218117	35.56937806	18.20101339	1.954252618	11631046	0.067033
Cyberlindnera saturnus	Phaffomycetales	-0.011836155	64.63739344	46.56625711	1.388073628	12742164	0.181233
Cyberlindnera suaveolens	Phaffomycetales	0.001076014	64.63739344	46.56625711	1.388073628	12243014	0.132895
Cyberlindnera xylosilytica	Phaffomycetales	0.010718219	24.25544454	11.06527837	2.192032023	13306283	0.063627
Danielozyma ontarioensis	Serinales	-0.004411193	49.85891319	32.07042501	1.554669549	10657185	0.064482
Deakozyma indianensis	Dipodascales	0.022759329	64.2846057	41.4788405	1.549816844	11697857	0.028628
Debaryomyces fabryi	Serinales	-0.011659148	54.50314634	37.69911184	1.445740859	11912606	0.064027
Debaryomyces hansenii	Serinales	0.021250114	73.22791785	58.31581363	1.255712873	12104652	0.025362
Debaryomyces marama	Serinales	-0.009740023	49.71670023	29.21681168	1.70164701	11000421	N/A
Debaryomyces nepalensis	Serinales	-0.024240595	54.50314634	37.69911184	1.445740859	11403703	0.071894
Debaryomyces prosopidis	Serinales	0.024636531	13.62578658	4.71238898	2.891481718	12050930	0.082408
Debaryomyces subglobosus	Serinales	0.000791872	45.99500904	28.8633825	1.593541887	11455579	0.044906
Diddensiella caesifluorescens	Dipodascales	-0.059590686	67.67287265	50.26548246	1.346309025	11938270	0.050789
Grigorovia transvaalensis	Saccharomycetales	0.013671435	65.83086619	49.65189014	1.32584814	12472604	0.059336
Grigorovia yakushimaensis	Saccharomycetales	-0.012600079	129.594326	136.6985503	0.948029995	12823901	N/A
Groenewaldozyma salmanticensis	Dipodascales	-0.044675547	67.67287265	50.26548246	1.346309025	12266221	0.064562
Hanseniaspora clermontiae	Saccharomycodales	0.011593936	104.1472423	79.15340865	1.315764463	8711982	0.086965
Hanseniaspora hatyaiensis	Saccharomycodales	0.008570849	79.923292	61.57521601	1.297978264	9643601	1.29e-4
Hanseniaspora osmophila	Saccharomycodales	0.014356171	156.7685294	150.0339567	1.04488699	11290288	0.072862
Hanseniaspora pseudoguilliermondii	Saccharomycodales	-0.002911294	42.81725183	23.99888808	1.784134819	8795275	0.0569
Hanseniaspora singularis	Saccharomycodales	0.007695132	73.84267695	59.43795126	1.24234896	8883820	0.044534
Hanseniaspora uvarum NRRL Y-1614	Saccharomycodales	-0.004420508	60.48885741	38.71358447	1.562471113	8761644	N/A
Hanseniaspora valbyensis	Saccharomycodales	0.007518131	67.75070027	48.59651136	1.394147406	9528379	0.060786
Hanseniaspora vineae	Saccharomycodales	0.009898398	118.4080443	109.2767007	1.08356167	11898465	0.083319
Hyphopichia burtonii	Serinales	0.000954905	81.30113779	62.83185307	1.293947796	12432170	0.067634
Hyphopichia gotoi	Serinales	0.014183822	81.17053678	68.7223393	1.181137569	13272463	0.066206
Hyphopichia heimii	Serinales	-0.04867217	39.60695007	22.64302905	1.749189562	13190831	0.06419
Hyphopichia homilentoma	Serinales	0.005957671	33.08983903	17.67145868	1.872501848	12240534	0.040506
Hyphopichia rhagii	Serinales	-0.020938023	41.44826548	23.5619449	1.759119023	12356188	0.062924
Kazachstania aerobia	Saccharomycetales	-0.042602706	45.99500904	28.8633825	1.593541887	12055073	0.042475
Kazachstania africana	Saccharomycetales	0.004886315	53.77757376	35.27746751	1.524417073	11196141	N/A
Kazachstania bromeliacearum	Saccharomycetales	0.013983525	22.29994767	9.817477042	2.271454017	11245316	0.018719
Kazachstania intestinalis	Saccharomycetales	-0.01841335	66.89516642	47.86020058	1.397720143	9875029	0.077033
Kazachstania kunashirensis	Saccharomycetales	0.018711466	58.82638049	41.88790205	1.404376386	10924509	0.059115
Kazachstania martiniae	Saccharomycetales	-0.014730262	48.27144371	24.54369261	1.966755552	11715116	0.076161
Kazachstania naganishii	Saccharomycetales	0.021757844	72.54855597	56.96983753	1.273455553	10845821	N/A
Kazachstania rosinii	Saccharomycetales	0.013028621	23.80447221	9.424777961	2.525732947	12228103	N/A
Kazachstania siamensis	Saccharomycetales	-0.0038103	55.6222104	37.32212072	1.490328237	11760325	0.012498
Kazachstania solicola	Saccharomycetales	0.00306501	59.26822379	41.23340358	1.437383739	12230477	0.026709
Kazachstania spencerorum	Saccharomycetales	0.017532974	83.82533669	71.99483164	1.164324366	12994503	0.070676
Kazachstania taianensis	Saccharomycetales	-0.013019305	62.33637059	45.23893421	1.377936321	13545571	N/A
Kazachstania turicensis	Saccharomycetales	0.021105714	43.1550109	24.74004215	1.744338617	13871094	N/A
Kazachstania unispora	Saccharomycetales	-0.031651584	45.99500904	28.8633825	1.593541887	12263727	0.029975
Kazachstania viticola	Saccharomycetales	0.019042189	54.8153311	35.83477295	1.529668715	11287212	N/A
Kluyveromyces aestuarii NRRL YB-4510	Saccharomycetales	0.006968472	58.82638049	41.88790205	1.404376386	9969169	0.062593
Kluyveromyces dobzhanskii	Saccharomycetales	-0.002478093	21.47843533	8.37758041	2.563799364	10746904	0.070762
Kluyveromyces lactis var. lactis NRRL Y-8279	Saccharomycetales	-0.000899008	58.82638049	41.88790205	1.404376386	10618348	N/A
Kluyveromyces marxianus NRRL Y-8281	Saccharomycetales	0.003707823	76.72001938	58.64306287	1.308253963	11572134	0.081068
Kockiozyma suomiensis	Lipomycetales	-0.002478093	58.82638049	41.88790205	1.404376386	14020183	N/A
Kodamaea laetipori	Serinales	0.002715655	81.30113779	62.83185307	1.293947796	14989980	0.292672
Kodamaea ohmeri	Serinales	0.00398265	142.7209963	117.2861257	1.216861717	12325946	0.249024
Kodamaea restingae	Serinales	-0.016452302	41.44826548	23.5619449	1.759119023	13917409	0.062823
Komagataella pastoris NRRL Y-1603	Pichiales	0.002552622	34.73353904	18.84955592	1.842671476	9387734	0.043596
Komagataella populi	Pichiales	0.01814784	36.46466882	17.99870791	2.025960363	9153825	0.035555
Komagataella pseudopastoris	Pichiales	0.018627621	31.03349032	15.94849146	1.945857413	9106946	0.035749
Kregervanrija delftensis	Pichiales	0.029336523	63.89507968	46.19083679	1.383284741	12237975	N/A
Kregervanrija fluxuum	Pichiales	-0.002506041	77.84191467	60.11830242	1.294812254	12373335	0.110897
Kuraishia capsulata	Pichiales	0.017984807	35.50165944	19.62395851	1.809097763	11385076	0.03318
Kuraishia molischiana	Pichiales	0.010410786	35.84030757	19.87554772	1.803236221	10317267	0.037278
Kuraishia ogatae	Pichiales	-0.032536617	44.08728031	27.25986125	1.617296578	14687139	0.040627
Kurtzmaniella cleridarum	Serinales	0.005221696	95.21788886	75.39822369	1.262866474	12087713	0.064169
Kurtzmaniella fragi	Serinales	-0.002044892	69.83930437	48.10563751	1.451790434	11986647	N/A
Lachancea cidri NRRL Y-12634	Saccharomycetales	0.005789981	54.50314634	37.69911184	1.445740859	9715598	N/A
Lachancea dasiensis	Saccharomycetales	-0.024343072	54.90090647	37.98794202	1.445219287	10820275	0.059423
Lachancea fermentati	Saccharomycetales	0.039719361	73.22791785	58.31581363	1.255712873	10108974	0.058675
Lachancea kluyveri	Saccharomycetales	0.002310402	105.7388635	98.17477042	1.07704722	11394747	0.038792
Lachancea lanzarotensis	Saccharomycetales	0.015162017	59.44678699	43.09892057	1.379310345	11336460	0.081545
Lachancea meyersii	Saccharomycetales	0.00214737	63.52793802	47.28751442	1.343439993	11257099	0.032401
Lachancea mirantina	Saccharomycetales	0.014109293	34.73353904	18.84955592	1.842671476	10455153	0.027846
Lachancea nothofagi	Saccharomycetales	-0.009847159	55.41769441	38.79238609	1.428571429	11288430	0.113874
Lachancea thermotolerans	Saccharomycetales	0.006321001	88.17391507	74.22012644	1.188005455	10323486	0.107919
Lachancea waltii	Saccharomycetales	0.022740696	76.72001938	58.64306287	1.308253963	10270630	0.038417
Lipomyces arxii	Lipomycetales	0.019810771	58.82638049	41.88790205	1.404376386	12035249	0.009345
Lipomyces japonicus	Lipomycetales	-0.017113748	86.5901475	75.76637908	1.142857143	13819964	0.008817
Lipomyces oligophaga	Lipomycetales	0.009549043	58.82638049	41.88790205	1.404376386	13563657	N/A
Lipomyces starkeyi	Lipomycetales	-0.00774637	124.8710922	126.7109037	0.985480243	20264430	0.020506
Lodderomyces elongisporus	Serinales	-0.001919125	74.1435569	59.1008191	1.254526723	15210660	0.07764
Metschnikowia aberdeeniae	Serinales	0.015166675	27.84031027	13.08996939	2.126843039	10563652	0.026586
Metschnikowia arizonensis	Serinales	-0.019214538	41.44826548	23.5619449	1.759119023	16152850	N/A
Metschnikowia borealis	Serinales	-0.028036922	41.44826548	23.5619449	1.759119023	20365851	N/A
Metschnikowia bowlesiae	Serinales	0.010471341	51.80960392	30.63052837	1.691436833	16586724	0.043846
Metschnikowia cerradonensis	Serinales	0.000931614	38.06599087	21.20575041	1.795078699	19947555	0.020442
Metschnikowia continentalis	Serinales	-0.031758719	41.44826548	23.5619449	1.759119023	22227415	0.039908
Metschnikowia dekortorum	Serinales	-0.009716733	57.7415778	38.48451001	1.500384903	16353788	0.087087
Metschnikowia drakensbergensis	Serinales	0.005515154	30.68296755	14.72621556	2.08356094	11827406	0.096228
Metschnikowia hamakuensis	Serinales	-0.01059245	38.06599087	21.20575041	1.795078699	18755151	0.039354
Metschnikowia hawaiiana	Serinales	0.001383447	49.85891319	32.07042501	1.554669549	11792031	0.083715
Metschnikowia hawaiiensis NRRL Y-17272	Serinales	-0.040287645	41.44826548	23.5619449	1.759119023	18466530	0.049893
Metschnikowia hibisci	Serinales	-0.013815835	41.44826548	23.5619449	1.759119023	11335735	0.040327
Metschnikowia ipomoeae	Serinales	0.010927831	62.38421372	37.69911184	1.654792664	19124940	N/A
Metschnikowia kamakouana	Serinales	-0.060270764	38.06599087	21.20575041	1.795078699	15602729	N/A
Metschnikowia kipukae	Serinales	-0.007900086	49.85891319	32.07042501	1.554669549	11158842	0.05433
Metschnikowia lochheadii	Serinales	-0.009320797	41.44826548	23.5619449	1.759119023	19992080	0.030607
Metschnikowia matae NRRL Y-63736	Serinales	-0.012297304	44.87083754	25.91813939	1.731252265	21516280	0.027042
Metschnikowia matae NRRL Y-63737	Serinales	-0.002515358	44.87083754	25.91813939	1.731252265	20433156	N/A
Metschnikowia shivogae	Serinales	-0.017123064	48.27144371	24.54369261	1.966755552	10674524	0.023176
Metschnikowia similis NRRL Y-27627	Serinales	-0.033039689	42.33703199	21.27120026	1.990345231	16968590	0.033694
Meyerozyma athensensis	Serinales	-0.00048444	30.67961576	15.97896654	1.92	9835604	0.027517
Meyerozyma caribbica	Serinales	0.012856272	38.39227348	22.12204827	1.735475532	10355340	0.066471
Meyerozyma carpophila	Serinales	0.007308512	31.46374077	16.49336143	1.907660903	10305569	0.062837
Middelhovenomyces tepae	Dipodascales	-0.008580164	65.77770819	44.89859501	1.465028208	14922748	N/A
Millerozyma acaciae	Serinales	-0.017723955	63.75693616	43.29507376	1.472614102	11117015	0.042452
Nakaseomyces bacillisporus	Saccharomycetales	0.0058878	53.77757376	35.27746751	1.524417073	10988332	0.065464
Nakaseomyces delphensis	Saccharomycetales	0.013326737	27.84031027	13.08996939	2.126843039	10889885	0.06597
Nakaseomyces nivariensis	Saccharomycetales	-0.004411192	30.59440668	15.16751116	2.017101314	11617224	0.040563
Nakazawaea holstii	Alaninales	0.014547152	27.61920698	12.66690158	2.180423271	13435275	0.037285
Nakazawaea peltata	Alaninales	-0.014225745	31.21777305	15.83886296	1.970960486	11650724	0.108455
Nakeseomyces bracarensis	Saccharomycetales	-0.024384995	40.54370177	23.13619365	1.752392912	12338801	0.085655
Nakeseomyces castellii	Saccharomycetales	0.006265104	56.65509687	39.79350695	1.423727166	10290725	9.18e-4
Naumovozyma castellii	Saccharomycetales	-0.053325582	65.83086619	49.65189014	1.32584814	11138040	0.060854
Naumovozyma dairenensis	Saccharomycetales	-0.050162753	65.83086619	49.65189014	1.32584814	13467815	N/A
Ogataea glucozyma	Pichiales	0.010951107	74.90828073	60.92176474	1.229581596	13143382	0.052023
Ogataea henricii	Pichiales	0.02603861	67.68622653	51.54339072	1.313189249	12486424	N/A
Ogataea kodamae	Pichiales	-0.006735569	73.44453296	51.46949784	1.426952584	8619944	0.023817
Ogataea methanolica	Pichiales	-0.003032404	61.37656053	44.11502944	1.391284587	14776555	0.049933
Ogataea methylivora NRRL Y-17250	Pichiales	0.021175585	21.17749698	9.047786842	2.34062731	11815970	0.026389
Ogataea minuta	Pichiales	0.022605612	11.32694668	3.562566069	3.179434839	9029932	0.048382
Ogataea naganishii	Pichiales	-0.018478562	38.06599087	21.20575041	1.795078699	11947326	0.073005
Ogataea nitratoaversa	Pichiales	0.004038546	21.50575926	8.659014751	2.483626588	14072222	0.019793
Ogataea nonfermentans	Pichiales	0.033440283	11.32694668	3.562566069	3.179434839	9147992	0.02467
Ogataea parapolymorpha NRRL YB-1982	Pichiales	0.013815835	38.39227348	22.12204827	1.735475532	8841752	0.03741
Ogataea philodendri	Pichiales	-0.002864713	41.66449913	24.8036594	1.679772265	8826564	N/A
Ogataea pilisensis	Pichiales	0.001457975	63.88715702	47.34281954	1.349458221	14168063	0.0456
Ogataea pini	Pichiales	0.006302369	33.95338538	18.05420938	1.880635405	11481452	0.016937
Ogataea polymorpha NRRL Y-5445	Pichiales	-0.0091205	32.79546057	17.5347994	1.870307144	8917782	0.048585
Ogataea ramenticola	Pichiales	0.001215757	34.34506011	18.4543043	1.861086691	12806819	0.038634
Ogataea trehaloabstinens	Pichiales	0.001798015	17.81969372	7.024404824	2.536826131	11237525	0.018365
Ogataea trehalophila	Pichiales	0.012166878	72.20098051	57.02710615	1.266081788	14070356	0.083444
Ogataea zsoltii	Pichiales	0.01054587	26.3258937	12.50170617	2.105784071	11627209	0.04194
Pachysolen tannophilus	Alaninales	0.002114764	41.96001254	24.8873043	1.686000702	12269084	0.053882
Peterozyma toletana	Alaninales	-0.000833794	55.58993043	35.11875163	1.582913055	13565271	0.055453
Peterozyma xylosa	Alaninales	0.023877265	55.58993043	35.11875163	1.582913055	12922644	N/A
Phaffomyces antillensis	Phaffomycetales	0.025251395	36.95460979	19.70406912	1.875481128	11905687	0.019517
Phaffomyces opuntiae	Phaffomycetales	-0.010475999	41.44826548	23.5619449	1.759119023	13092467	0.024173
Phaffomyces thermotolerans	Phaffomycetales	-0.039234921	41.44826548	23.5619449	1.759119023	11206541	0.011737
Pichia exigua	Pichiales	0.009278875	78.86108379	62.34490621	1.264916231	11000421	0.018478
Pichia heedii	Pichiales	0.0172302	39.96662361	22.32742989	1.790023474	10536292	0.026957
Pichia membranifaciens	Pichiales	-0.046822917	78.89014082	50.6552363	1.5573936	11381875	0.049048
Pichia nakasei	Pichiales	0.01522723	45.5498289	26.92004565	1.692041295	10563413	0.059568
Pichia norvegensis	Pichiales	-0.01158462	49.87945524	28.62252707	1.74266427	9705888	0.027055
Pichia occidentalis	Pichiales	0.012260039	54.84032013	34.56570042	1.586553128	11767746	0.056766
Pichia terricola	Pichiales	-0.024506105	96.45041571	77.89500445	1.238210542	12202984	0.099808
Priceomyces carsonii	Serinales	-0.008514952	31.90970444	16.4200576	1.943336937	11663800	0.053217
Priceomyces castillae	Serinales	0.003349152	29.97318475	14.14305743	2.119286081	10784697	0.036909
Priceomyces haplophilus	Serinales	0.017053194	40.65937938	22.32788804	1.821013224	10500593	0.057291
Priceomyces medius	Serinales	-0.01334537	32.04659876	16.22239906	1.975453731	11069228	0.056957
Saccharomyces arboricola	Saccharomycetales	-0.041321737	91.91621952	81.81230869	1.123501109	11619520	0.08222
Saccharomyces cerevisiae	Saccharomycetales	0.006293052	118.7655638	118.7914722	0.9997819	12071326	N/A
Saccharomyces kudriavzevii	Saccharomycetales	-0.018068652	153.5690939	176.9763862	0.867737766	11305202	0.098928
Saccharomyces mikatae	Saccharomycetales	0.004620805	100.1661361	91.62978573	1.093161304	11450123	0.080263
Saccharomyces paradoxus	Saccharomycetales	0.007737054	81.01755421	67.9287599	1.192684135	11744610	0.075534
Saccharomycopsis capsularis	Ascoideales	-0.017747246	222.9331944	295.8344811	0.753574072	17455846	N/A
Saccharomycopsis malanga	Ascoideales	0.014780055	125.9978272	113.8179383	1.107012032	16739765	N/A
Saturnispora dispora	Pichiales	-0.007946667	54.50314634	37.69911184	1.445740859	9994215	0.076966
Saturnispora hagleri	Pichiales	0.000717343	29.25751923	14.34019237	2.040245939	10171737	0.086516
Saturnispora mendoncae	Pichiales	0.034553561	65.17566537	48.4093248	1.346345268	8816516	0.031118
Saturnispora saitoi	Pichiales	-0.001793357	49.27460431	31.17192951	1.580736422	9776071	N/A
Saturnispora serradocipensis	Pichiales	-0.006069465	16.91821816	6.283185307	2.692618049	10223865	0.085854
Saturnispora silvae	Pichiales	-0.028423541	38.06599087	21.20575041	1.795078699	9281248	0.029621
Saturnispora zaruensis	Pichiales	0.010969754	54.04980123	37.17099703	1.454085323	9767953	0.075533
Scheffersomyces lignosus NRRL Y-12856	Serinales	0.017057851	43.76646569	26.26993232	1.666028871	16552281	0.041319
Scheffersomyces stipitis NRRL Y-7124	Serinales	0.021687973	41.71824586	24.97337085	1.670509204	14992948	N/A
Spathaspora arborariae	Serinales	-0.002012287	22.29994767	9.817477042	2.271454017	12870582	0.048507
Spathaspora girioi	Serinales	0.014789371	31.83424465	16.88507877	1.885347714	14405387	0.036249
Spathaspora passalidarum	Serinales	0.031935726	95.03317777	87.11374629	1.090909091	13045614	0.045491
Spencermartinsiella europaea	Dipodascales	0.013503744	32.43620849	14.57895341	2.224865365	14759059	0.081426
Sporopachydermia lactativora	Sporopachydermiales	-0.034632749	41.44826548	23.5619449	1.759119023	16105916	0.036054
Sporopachydermia quercuum	Sporopachydermiales	-0.004546276	39.39164256	19.63495408	2.006199882	16516590	0.013401
Starmera amethionina	Phaffomycetales	-0.020085597	41.14214765	21.23716634	1.937271055	11229917	N/A
Starmera quercuum	Phaffomycetales	-0.015418211	37.0309652	21.18480646	1.747996389	11935012	0.020269
Starmera stellimalicola	Phaffomycetales	0.006977788	28.27433388	14.13716694	2	10833939	N/A
Starmerella apicola NRRL Y-2481	Dipodascales	0.010839328	19.18000485	7.330382858	2.616507925	9880676	0.021903
Starmerella bombicola	Dipodascales	0.009134474	12.08161987	3.534291735	3.418399152	9531730	0.033706
Sugiyamaella lignohabitans	Dipodascales	0.010802064	40.494208	19.60353816	2.065658131	16086119	0.078837
Suhomyces canberraensis	Serinales	-0.02027192	97.67433979	66.77054632	1.462835714	14733937	0.15933
Suhomyces emberorum	Serinales	0.011291161	38.64091435	22.08048762	1.750002764	13453701	0.091246
Suhomyces pyralidae	Serinales	-0.025884894	90.44648422	64.14085001	1.410122944	12355676	0.193827
Suhomyces tanzawaensis	Serinales	0.005324174	11.21770938	3.239767424	3.462504531	15214751	0.075685
Tetrapisispora blattae	Saccharomycetales	0.006125362	125.8549631	131.9468915	0.953830452	14149647	N/A
Tetrapisispora fleetii	Saccharomycetales	-0.002301086	35.474362	17.44238421	2.03380235	12022763	0.061078
Tetrapisispora iriomotensis	Saccharomycetales	0.003311888	61.74356834	41.69155251	1.480961121	11317044	N/A
Tetrapisispora namnaoensis	Saccharomycetales	0.0204629	39.39164256	19.63495408	2.006199882	12427788	N/A
Tetrapisispora phaffii	Saccharomycetales	0.008072435	44.87083754	25.91813939	1.731252265	12099843	0.041747
Teunomyces cretensis	Serinales	-0.005696819	34.27575683	18.27438267	1.875617768	11171336	0.071402
Teunomyces gatunensis	Serinales	0.006879969	28.51602525	11.51917306	2.475527114	10761260	0.037358
Teunomyces kruisii	Serinales	-0.046659885	48.32647949	28.27433388	1.709199576	11685045	0.059776
Tortispora caseinolytica	Lipomycetales	0.009157765	13.82895521	4.123340358	3.35382336	9111091	0.013185
Tortispora ganteri	Lipomycetales	0.012600079	13.82895521	4.123340358	3.35382336	9154299	N/A
Tortispora starmeri	Lipomycetales	-0.006321001	6.537959095	1.308996939	4.994632837	9343742	0.009391
Torulaspora delbrueckii	Saccharomycetales	0.004923579	54.3922192	37.25300569	1.460075991	9219344	0.077529
Torulaspora franciscae	Saccharomycetales	0.031795984	53.5054241	36.29167833	1.474316608	9210416	0.095058
Torulaspora maleeae	Saccharomycetales	0.014458648	95.03317778	87.11374629	1.090909091	9217914	0.079051
Torulaspora microellipsoides	Saccharomycetales	-0.006744885	61.73711568	45.57587002	1.354600925	10310543	0.062076
Torulaspora pretoriensis	Saccharomycetales	0.010783431	53.5054241	36.29167833	1.474316608	9318119	0.087572
Trigonopsis variabilis	Trigonopsidales	-0.004080469	56.65509687	39.79350695	1.423727166	11400685	0.028031
Trigonopsis vinaria	Trigonopsidales	0.000875717	21.47843533	8.37758041	2.563799364	11175252	0.02343
Vanderwaltozyma polyspora	Saccharomycetales	0.007229324	49.85891319	32.07042501	1.554669549	14226637	0.039594
Wickerhamia fluorescens	Serinales	-0.019084111	214.0225136	237.5829444	0.900832819	13395246	0.064859
Wickerhamiella cacticola	Dipodascales	0.018851208	10.36206637	2.945243113	3.518238045	11880587	0.025973
Wickerhamiella domercqiae	Dipodascales	0.002287112	14.70659512	5.235987756	2.808752772	8401039	0.008995
Wickerhamiella infanticola NRRL Y-17858	Dipodascales	-0.004481063	30.81874912	16.02212253	1.923512259	8276031	N/A
Wickerhamiella versatilis NRRL Y-6652	Dipodascales	0.016116921	63.61725124	47.71293843	1.333333333	10040715	0.019679
Wickerhamomyces alni	Phaffomycetales	-0.030305401	45.27339247	28.37421035	1.595582464	12031671	0.0479
Wickerhamomyces anomalus	Phaffomycetales	0.004299398	35.39548591	19.32079482	1.831989121	13705311	0.135357
Wickerhamomyces bovis	Phaffomycetales	0.019945855	54.96238285	36.23958026	1.51663961	11602489	0.082289
Wickerhamomyces canadensis	Phaffomycetales	-0.021701947	41.64175436	22.9658277	1.813205033	12396309	0.055734
Wickerhamomyces hampshirensis	Phaffomycetales	-0.005403361	52.6244618	35.34291735	1.488967684	11682706	0.044557
Yamadazyma nakazawae	Serinales	0.008594139	55.96516984	35.39527723	1.581147945	11044263	0.074825
Yamadazyma philogaea	Serinales	0.002608519	98.21626337	90.26646542	1.088070336	11061134	0.037175
Yamadazyma scolyti	Serinales	0.008347262	28.5463849	12.41766856	2.298852217	11251318	0.029517
Yamadazyma tenuis	Serinales	0.022549715	30.68296755	14.72621556	2.08356094	12026980	0.103605
Yarrowia bubula	Dipodascales	-0.004285424	90.5537842	71.20943348	1.271654327	20422464	0.040355
Yarrowia deformans	Dipodascales	-0.013494428	85.91374131	67.02064328	1.281899682	20753590	0.044199
Yarrowia keelungensis	Dipodascales	0.005943697	47.41727339	29.03518835	1.633096807	21900991	0.044842
Yarrowia lipolytica NRRL YB-423	Dipodascales	-0.022726722	96.62137522	76.65486075	1.260472908	20372207	0.029554
Yueomyces sinensis	Saccharomycetales	0.009693443	77.58756908	61.47376875	1.262124816	12684285	N/A
Zygoascus meyerae	Dipodascales	0.023621072	79.29753776	58.97397729	1.344619125	12153171	N/A
Zygoascus ofunaensis	Dipodascales	0.023010865	19.50918752	7.591462298	2.569885321	13068322	0.016656
Zygosaccharomyces bailii	Saccharomycetales	-0.059236672	138.9341562	150.7964474	0.921335738	10268813	N/A
Zygosaccharomyces bisporus	Saccharomycetales	-0.015995811	57.7415778	38.48451001	1.500384903	10509369	0.04277
Zygosaccharomyces kombuchaensis	Saccharomycetales	-0.000968878	100.1661361	91.62978573	1.093161304	10187118	0.083653
Zygosaccharomyces rouxii	Saccharomycetales	0.003773037	89.19979066	78.53981634	1.135727009	9795862	0.036671
Zygotorulaspora florentina	Saccharomycetales	0.03764652	26.61283415	11.08353888	2.401113438	11000528	0.079062
Zygotorulaspora mrakii	Saccharomycetales	-0.024808879	71.80381532	56.90896917	1.261731083	10224760	0.069618
