## Supplementary material for "A Trait Syndrome Ties Cell Morphology to Glycolysis Across the Yeast Subphylum": Table S2

Strain	SA_V
WT	1.216342088
WT	1.455741466
WT	1.007219888
WT	1.099977608
WT	1.095534663
WT	1.080051067
WT	1.304766368
WT	1.082665389
WT	1.218648701
WT	1.001013245
WT	0.934111115
WT	1.035067773
WT	1.103522259
WT	1.317360229
WT	1.481313991
WT	1.510299797
Gal4	1.275982758
Gal4	1.312733677
Gal4	1.22381655
Gal4	1.378503558
Gal4	1.350375363
Gal4	1.401518731
Gal4	1.142507485
Gal4	1.840394857
Gal4	1.280317406
Gal4	1.360877171
Gal4	1.613377421
Gal4	1.410771988
Gal4	1.675625876
Gal4	1.319611583
Gal4	1.770238589
Gal4	1.461654386
